# Model-X knockoffs reveal data-dependent limits on regulatory network identification

**DOI:** 10.1101/2023.05.23.541948

**Authors:** Eric Kernfeld, Rebecca Keener, Patrick Cahan, Alexis Battle

## Abstract

Computational biologists have long sought to automatically infer transcriptional regulatory networks (TRNs) from gene expression data, but such approaches notoriously suffer from false positives. Two points of failure could yield false positives: faulty hypothesis testing, or erroneous assumption of a classic criterion called *causal sufficiency*. We show that a recent statistical development, model-X knockoffs, can effectively control false positives in tests of conditional independence in mouse and *E. coli* data, which rules out faulty hypothesis tests. Yet, benchmarking against ChIP and other gold standards reveals highly inflated false discovery rates. This identifies the causal sufficiency assumption as a key limiting factor in TRN inference.
