## Supplementary material for "Model-X knockoffs reveal data-dependent limits on regulatory network identification": data downloaded

E. coli ChIP datasets from RegulonDB	E. coli knockout datasets from RegulonDB
HTRI00000834	HTRI00000005
HTRI00000833	HTRI00000006
HTRI00000832	HTRI00000007
HTRI00000831	HTRI00000008
HTRI00000830	HTRI00000009
HTRI00000829	HTRI00000232
HTRI00000828	HTRI00000593
HTRI00000827	HTRI00000594
HTRI00000826	HTRI00000813
HTRI00000825	HTRI00000839
HTRI00000824	HTRI00000840
HTRI00000592	HTRI00000841
HTRI00000459	HTRI00000842
HTRI00000457	HTRI00000843
HTRI00000456	HTRI00000844
HTRI00000455	HTRI00000845
HTRI00000451	HTRI00000846
HTRI00000450	HTRI00000847
HTRI00000449	HTRI00000848
HTRI00000379	HTRI00000849
HTRI00000376
HTRI00000373
HTRI00000371
HTRI00000368
HTRI00000367
HTRI00000362
HTRI00000346
HTRI00000345
HTRI00000343
HTRI00000340
HTRI00000333
HTRI00000332
HTRI00000235
HTRI00000234
HTRI00000233
HTRI00000224
HTRI00000214
HTRI00000182
HTRI00000181
HTRI00000180
HTRI00000088
HTRI00000087
HTRI00000083
